# Morphological and biochemical evaluation of tolerance to water deficit identifies *SlCLE9* as a novel regulator of drought stress

**DOI:** 10.64898/2026.09.22.753559

**Authors:** Melek Ekinci, Selda Ors Cirik, Hong Le, Advait Anilal, Jordan Oxendine, Ruiting Wang, Shane Conner Grant, Rakesh K Upadhyay, Charles A. Seller, Daniel Rodriguez-Leal

**Affiliations:** Department of Horticulture, Faculty of Agriculture, Atatürk University, Erzurum 25200, Türkiye; Department of Agricultural Structures and Irrigation, Faculty of Agriculture, Atatürk University, Erzurum 25200, Türkiye; TomatoLab. Department of Plant Science and Landscape Architecture. University of Maryland, College Park, MD, 20742, USA; Department of Natural Sciences, Bowie State University, Bowie, MD, 20715. USA; Department of Cell Biology and Molecular Genetics. University of Maryland, College Park, MD, 20742, USA

**Keywords:** tomato, drought tolerance, *SlCLE9*, CRISPR/Cas9, heirloom tomato

## Abstract

We performed a screening to evaluate the responses to water deficit before the flowering stage in a panel of 31 genotypes composed of one commercial hybrid, one wild species, multiple ex-PVP (vintage) lines, several commercial heirlooms from the Northeast USA, Mexican landraces from hot and humid environments and genome edited lines with altered flowering and inflorescence traits. We characterized 18 different morphological, physiological and biochemical traits to assess the response to 40% water deficit. We observed diverse morphological, physiological and biochemical responses across the 31 genotypes screened, suggesting the presence of useful variation for breeding for drought tolerance in cultivated tomato. Interestingly, some heirlooms exhibited superior performance under drought, suggesting they can be used as donors to discover novel genes involved in drought responses. Unexpectedly, we found mutants in *SlCLE9*, a paralog of the stem cell regulator *SlCLV3* known to co-regulate meristem proliferation in tomato, exhibited enhanced drought tolerance. Notably, the *slcle9* mutant also conferred drought tolerance when used as rootstock with grafted scions from our reference cultivar M82, suggesting *SlCLE9* influence root architecture and drought response. Consistent with this, we found *SlCLE9* is transcriptionally upregulated in roots and leaves during drought stress, and exogenous application of SlCLE9 modifies root growth and response to drought. Altogether, our screening uncovered new potential trait donors for breeding against drought stress and describes a novel role for *SlCLE9* in drought tolerance.

**Main Conclusion:** We have identified several tomato genotypes as potential donors for drought tolerance and discovered a novel role for the gene *SlCLE9* in drought tolerance in tomato.
