## Supplementary material for "Morphological and biochemical evaluation of tolerance to water deficit identifies *SlCLE9* as a novel regulator of drought stress": Supp Tables

### Sheet: Supp Table 1
Supplemental Table 1. List of genotypes used in this study.
Line #	Genotype	TGRC code	Description
1	M82 indeterminate	NA/ND	Reference genotype, processing tomato ex-PVP variety.
2	slcle9	NA/ND	Genome edited mutant affected in meristem regulation
3	slclv3pro	NA/ND	Genome edited mutant affected in meristem regulation
4	sp5g	NA/ND	Genome edited mutant affected in flowering time.
5	spro-4	NA/ND	Genome edited mutant affected in inflorescence branching.
6	spro-5	NA/ND	Genome edited mutant affected in inflorescence branching.
7	Brandywine pink	NA/ND	Heirloom, open cultivated line with beefsteak type fruits.
8	Amana orange	NA/ND	Heirloom, open cultivated line with beefsteak type fruits.
9	Sunray	NA/ND	Heirloom, open cultivated line with medium round type fruits.
10	Thessaloniki	NA/ND	Heirloom, open cultivated line with beefsteak type fruits.
11	Amish gold	NA/ND	Heirloom, open cultivated line with medium round type fruits.
12	Carbon	NA/ND	Heirloom, open cultivated line with beefsteak type fruits.
13	Jubilee	NA/ND	Heirloom with red/orange medium size fruit type.
14	Prudens purple	NA/ND	Heirloom, open cultivated line with beefsteak type fruits.
15	Cherokee purple	NA/ND	Heirloom, open cultivated line with beefsteak type fruits.
16	Eva purple ball	NA/ND	Heirloom with medium size fruit type.
17	Mortgage lifter	NA/ND	Heirloom, open cultivated line with beefsteak type fruits.
18	S. pimpinellifolium	LA1589	Wild species Solanum pimpinellifolium.
19	Laketa	LA0505	Ex-PVP variety.
20	Flora-Dade	LA3242	Ex-PVP variety.
21	Globonnie	LA2802	Ex-PVP variety.
22	Hotset	LA3320	Ex-PVP variety.
23	Rehovot 13	LA3129	Ex-PVP variety.
24	Break O'Day	LA1499	Ex-PVP variety.
25	La Biznaga	LA4752	Mexican landrace.
26	Comala	LA2084	Mexican landrace.
27	Guaco	LA2083	Mexican landrace.
28	Xicotepec	LA4739	Mexican landrace.
29	Papantla de Olarte	LA4769	Mexican landrace.
30	Merida	LA1462	Mexican landrace.
31	Mountain Pride F1	NA/ND	Commercial hybrid.

### Sheet: Supp Table 2
Supplemental Table 2. Plant height, stem diameter and leaf area of genotypes.
		PH (cm)			SD (cm)			LA (cm2)
		Field Capacity (FC) %			Field Capacity (FC) %			Field Capacity (FC) %
Line #	Genotype	100	60	Mean	100	60	Mean	100	60	Mean
1	M82 indeterminate	24.33	18.53	21.43	2.15	1.77	1.96	374.86	195.1	284.98
2	slcle9	26.31	20.42	23.36	1.84	1.61	1.73	358.08	217.39	287.73
3	slclv3pro	26.67	18.83	22.75	1.99	1.66	1.83	359.54	189.99	274.77
4	sp5g	27.83	21.53	24.68	1.97	1.66	1.82	384.06	251.22	317.64
5	spro-4	27.25	21.08	24.17	2.06	1.85	1.95	468.41	270.82	369.62
6	spro-5	28.53	18.33	23.43	2.18	1.73	1.95	479.02	230.23	354.63
7	Brandywine pink	30.78	23.56	27.17	2.39	1.95	2.17	434.41	273.68	354.05
8	Amana orange	30.92	24.28	27.6	2.2	1.95	2.08	425.65	305.28	365.46
9	Sunray	23.17	19.58	21.38	1.93	1.81	1.87	378.57	249.62	314.09
10	Thessaloniki	25.03	19.53	22.28	2.26	1.86	2.06	362.87	252.97	307.92
11	Amish gold	22	18.5	20.25	2.16	1.8	1.98	433.2	224.68	328.94
12	Carbon	24.86	20.36	22.61	2.36	1.91	2.13	358.91	228.9	293.9
13	Jubilee	24.2	21.78	22.99	2.22	1.86	2.04	379.43	228	303.72
14	Prudens purple	33.67	27.83	30.75	2.6	2.08	2.34	478.85	278.17	378.51
15	Cherokee purple	24.31	20.81	22.56	2.6	2.13	2.36	439.1	267.78	353.44
16	Eva purple ball	26.67	25.42	26.04	2.45	1.94	2.19	387.12	261.21	324.17
17	Mortgage lifter	30	24.5	27.25	2.42	2.04	2.23	550.72	314.43	432.58
18	S. pimpinellifolium	19.67	18	18.83	1.07	0.97	1.02	110.94	98.6	104.77
19	Laketa	19.75	18.08	18.92	2.15	1.97	2.06	347.68	192.15	269.92
20	Flora-Dade	25.17	20.75	22.96	2.46	2.01	2.24	420.17	263.47	341.82
21	Globonnie	31.5	20.17	25.83	2.38	1.67	2.03	526.65	290.91	408.78
22	Hotset	34.25	24.36	29.31	2.52	1.87	2.2	576.87	248.76	412.82
23	Rehovot 13	31.44	22.25	26.85	2.52	2.04	2.28	580.83	292.54	436.69
24	Break O'Day	32.36	22.92	27.64	2.59	1.92	2.26	500.19	311.58	405.89
25	La Biznaga	21.83	18.25	20.04	1.95	1.63	1.79	424.62	243.05	333.84
26	Comala	33.61	28.58	31.1	2.49	1.95	2.22	472.98	250.99	361.99
27	Guaco	31	25.22	28.11	2.43	1.97	2.2	349.64	271.09	310.37
28	Xicotepec	32.08	25	28.54	2.31	1.94	2.12	352.25	266.01	309.13
29	Papantla de Olarte	32.78	19.5	26.14	2.47	1.64	2.06	304.66	269.15	286.9
30	Merida	31.83	23.31	27.57	2.44	1.99	2.22	484.54	332	408.27
31	Mountain Pride F1	29	23.94	26.47	2.34	2.03	2.19	346.26	274.51	310.39
	Mean	27.83	21.78	24.81	2.26	1.85	2.05	414.55	253.04	333.8
	CV%	3.58	4.26	3.88	3.09	3.11	3.11	3.26	7.42	4.9
	Mean Square (G)	53.9737**	25.608**	66.99**	0.282375**	0.140834**	0.38200**	25280.1**	6096.8**	24337**
	Mean Square (FC)	-	-	1702.68**	-	-	7.76753**	-	-	1212972**
	Mean Square (G × FC)	-	-	12.67**	-	-	0.04121**	-	-	7039**
	Mean Square (Error)	0.9946	0.8625	0.93	0.004862	0.003312	0.00409	183.4	353.2	268
	LSD (0.05) G	1.63	1.51	1.1	0.11	0.09	0.07	22.11	30.674	18.71
	LSD (0.05) FC	-	-	0.28	-	-	0.02	-	-	4.75
	LSD (0.05) G x FC	-	-	1.56	-	-	0.1	-	-	26.47

### Sheet: Supp Table 3
Supplemental Table 3. plant and root fresh weight, plant and root dry weight of genotypes.
		PFW (g)			RFW (g)			PDW (g)			RDW (g)
		Field Capacity (FC) %			Field Capacity (FC) %			Field Capacity (FC) %			Field Capacity (FC) %
Line #	Genotype	100	60	Mean	100	60	Mean	100	60	Mean	100	60	Mean
1	M82 indeterminate	19.33	9.83	14.58	8.44	5.12	6.78	1.64	0.86	1.25	0.41	0.22	0.32
2	slcle9	16.73	10.07	13.4	5.55	4.48	5.02	1.4	0.81	1.11	0.33	0.23	0.28
3	slclv3pro	18.47	9.5	13.98	7.98	4.53	6.26	1.75	0.73	1.24	0.45	0.13	0.29
4	sp5g	19.53	11.17	15.35	9.92	4.1	7.01	1.8	1.14	1.47	0.56	0.22	0.39
5	spro-4	21.87	14.57	18.22	5.7	4.39	5.05	1.68	1.24	1.46	0.52	0.26	0.39
6	spro-5	19.7	11.5	15.6	7.3	3.26	5.28	1.45	0.63	1.04	0.51	0.1	0.3
7	Brandywine pink	21.07	13.5	17.28	6.47	2.84	4.66	1.8	0.94	1.37	0.41	0.13	0.27
8	Amana orange	18.13	14.4	16.27	6.33	3.38	4.86	1.9	0.76	1.33	0.4	0.14	0.27
9	Sunray	16.77	10.73	13.75	6.03	4.48	5.26	1.47	0.54	1.01	0.31	0.14	0.22
10	Thessaloniki	15.83	11.43	13.63	4.73	2.96	3.85	0.92	0.44	0.68	0.26	0.12	0.19
11	Amish gold	17.83	8.2	13.02	5.5	3.84	4.67	1.16	0.42	0.79	0.34	0.16	0.25
12	Carbon	17.63	12.03	14.83	5.17	3.41	4.29	1.06	0.78	0.92	0.29	0.21	0.25
13	Jubilee	18.13	12.3	15.22	8.33	5.34	6.84	1.06	0.77	0.92	0.42	0.23	0.33
14	Prudens purple	24.53	16.53	20.53	7.47	4.93	6.2	2.08	1.31	1.69	0.43	0.22	0.32
15	Cherokee purple	21.43	14.23	17.83	6.43	4.1	5.27	1.8	1.1	1.45	0.46	0.23	0.34
16	Eva purple ball	20.9	14.2	17.55	7.73	2.9	5.32	2.01	0.98	1.5	0.46	0.23	0.34
17	Mortgage lifter	25.13	15.2	20.17	8.4	5.3	6.85	2.32	1.27	1.79	0.73	0.42	0.58
18	S. pimpinellifolium	4.47	4.13	4.3	1.73	1.27	1.5	0.62	0.27	0.45	0.14	0.07	0.11
19	Laketa	20.07	12.03	16.05	9.5	6.6	8.05	1.63	1.05	1.34	0.63	0.4	0.52
20	Flora-Dade	21.5	12.93	17.22	9.13	3.7	6.42	2.74	1.19	1.96	0.7	0.17	0.44
21	Globonnie	19.93	13.37	16.65	8.2	4.57	6.38	2.62	1.39	2.01	0.52	0.37	0.44
22	Hotset	29.07	12.57	20.82	5.67	5	5.33	2.51	1.24	1.88	0.35	0.32	0.34
23	Rehovot 13	27.13	15.87	21.5	7.67	5.47	6.57	2.45	1.32	1.89	0.45	0.21	0.33
24	Break O'Day	25.83	14.27	20.05	6.7	4.33	5.52	2.19	1.16	1.68	0.37	0.15	0.26
25	La Biznaga	16.5	9.77	13.13	5.03	3.37	4.2	1.26	0.71	0.99	0.23	0.18	0.2
26	Comala	23.27	13.6	18.43	6.53	3.33	4.93	2.02	1.23	1.63	0.72	0.55	0.64
27	Guaco	23.47	15.37	19.42	9.63	6.07	7.85	2.38	1.31	1.85	0.74	0.45	0.6
28	Xicotepec	22.77	13.27	18.02	8.9	6.27	7.58	2.01	1.15	1.58	0.62	0.28	0.45
29	Papantla de Olarte	14.37	11.33	12.85	7.57	2.67	5.12	1.6	1.02	1.31	0.45	0.41	0.43
30	Merida	22.6	14.43	18.52	14.4	7.03	10.72	2.53	1.18	1.86	0.73	0.52	0.62
31	Mountain Pride F1	19.07	17.07	18.07	5.83	4.37	5.1	1.69	1.14	1.42	0.33	0.22	0.27
	Mean	20.1	12.56	16.33	7.23	4.3	5.76	1.79	0.97	1.38	0.46	0.25	0.35
	CV%	3.34	5.46	4.15	9.89	12.41	10.95	6.52	7.14	6.95	10.5	11.16	11.19
	Mean Square (G)	60.5559**	21.5091**	68.19**	14.4415**	4.7894**	15.551**	0.84537**	0.273642**	0.9660**	0.075718	0.046366**	0.10280**
	Mean Square (FC)	-	-	2641.94**	-	-	396.887**	-	-	31.3322**	-	-	2.08862**
	Mean Square (G × FC)	-	-	13.88**	-	-	3.680**	-	-	0.1530**	-	-	0.01928**
	Mean Square (Error)	0.4496	0.4708	0.46	0.5116	0.2854	0.399	0.01367	0.004803	0.0092	0.002375	0.000765	0.00157
	LSD (0.05) G	1.09	1.12	0.78	1.17	0.87	0.72	0.19	0.11	0.11	0.08	0.05	0.05
	LSD (0.05) FC	-	-	0.2	-	-	0.18	-	-	0.03	-	-	0.01
	LSD (0.05) G x FC	-	-	1.1	-	-	1.02	-	-	0.16	-	-	0.06

### Sheet: Supp Table 4
Supplemental Table 4. EC and LRWC values of genotypes
		EC (%)			LRWC (%)
		Field Capacity (FC) %			Field Capacity (FC) %
Line #	Genotype	100	60	Mean	100	60	Mean
1	M82 indeterminate	16.54	22.68	19.61	68.63	62.58	65.61
2	slcle9	25.22	39.75	32.49	77.83	62.8	70.32
3	slclv3pro	19	26.26	22.63	73	63.06	68.03
4	sp5g	18.34	36.57	27.46	76.33	64.76	70.55
5	spro-4	18.52	29.57	24.04	67.96	60.77	64.36
6	spro-5	8.29	31.97	20.13	70.14	62.73	66.43
7	Brandywine pink	18.03	64.04	41.03	74.37	72.98	73.67
8	Amana orange	19.27	25.47	22.37	65.31	57.45	61.38
9	Sunray	21.5	62.79	42.14	77.2	59.74	68.47
10	Thessaloniki	23.11	63.57	43.34	70.55	62.78	66.67
11	Amish gold	17.66	43.21	30.43	68.64	57.74	63.19
12	Carbon	21.22	52.4	36.81	69.54	62.23	65.89
13	Jubilee	25.84	30.56	28.2	75.58	64.46	70.02
14	Prudens purple	29.31	42.3	35.81	73.35	61.67	67.51
15	Cherokee purple	20.79	64.39	42.59	71.34	61.11	66.22
16	Eva purple ball	24.95	47.15	36.05	66.4	62.73	64.56
17	Mortgage lifter	24.32	30.27	27.29	67.5	57.55	62.52
18	S. pimpinellifolium	23.92	58.8	41.36	67.88	62.3	65.09
19	Laketa	30.36	30.7	30.53	80.45	70.67	75.56
20	Flora-Dade	24.61	73.75	49.18	61.55	52.03	56.79
21	Globonnie	21.29	35.58	28.43	77.78	61	69.39
22	Hotset	26.41	54	40.21	68.35	57.14	62.75
23	Rehovot 13	26.63	53.88	40.26	69.15	67.1	68.12
24	Break O'Day	20.43	27.13	23.78	67.77	55.11	61.44
25	La Biznaga	18.31	43.07	30.69	67.94	64.88	66.41
26	Comala	21.69	28.63	25.16	71.96	63.84	67.9
27	Guaco	18.17	22.19	20.18	68	62.41	65.2
28	Xicotepec	23.48	34.71	29.1	78.32	62.68	70.5
29	Papantla de Olarte	23.27	31.5	27.39	72.15	64.41	68.28
30	Merida	27.08	52.95	40.01	67.43	64.46	65.95
31	Mountain Pride F1	24.15	29.05	26.6	70.52	65.45	67.98
	Mean	21.99	41.58	31.78	71.06	62.28	66.67
	CV%	9.6	11.05	11.25	7.72	9.64	8.63
	Mean Square (G)	57.730**	645.67**	397.6**	58.72**	51.06**	83.63**
	Mean Square (FC)	-	-	17837.5**	-	-	3588.03**
	Mean Square (G × FC)	-	-	305.8**	-	-	26.15**
	Mean Square (Error)	4.46	21.13	12.8	30.16	36.07	33.11
	LSD (0.05) G	3.45	7.05	4.09	8.96	9.8	6.58
	LSD (0.05) FC	-	-	1.04	-	-	1.67
	LSD (0.05) G x FC	-	-	5.79	-	-	9.3

### Sheet: Supp Table 5
Supplemental Table 5. Chlorophyll a, b and total contents of genotypes.
		Chla (mg g-1)			Chlb (mg g-1)			Total Chl (mg g-1)			Car (mg g-1)
		Field Capacity (FC) %			Field Capacity (FC) %			Field Capacity (FC) %			Field Capacity (FC) %
Line #	Genotype	100	60	Mean	100	60	Mean	100	60	Mean	100	60	Mean
1	M82 indeterminate	5.44	4.16	4.8	4.13	3.38	3.76	9.57	7.54	8.55	14.99	13.96	14.48
2	slcle9	3.97	3.03	3.5	2.2	1.83	2.01	6.17	4.86	5.52	13.3	6.94	10.12
3	slclv3pro	6.33	3.18	4.75	4.53	1.47	3	10.85	4.64	7.75	16	9.92	12.96
4	sp5g	6.08	1.95	4.02	4.28	2.51	3.39	10.35	4.46	7.41	15.17	9.78	12.47
5	spro-4	4.73	2.33	3.53	2.82	1.44	2.13	7.55	3.77	5.66	13.39	10.72	12.06
6	spro-5	5.34	2.79	4.06	2.69	1.5	2.1	8.03	4.29	6.16	15.11	11.88	13.49
7	Brandywine pink	6.2	2.31	4.26	3.87	1.71	2.79	10.07	4.02	7.04	15.33	7.81	11.57
8	Amana orange	5.68	3.41	4.55	3.24	2.43	2.83	8.92	5.84	7.38	13.24	10.18	11.71
9	Sunray	6.04	4.18	5.11	3.27	1.31	2.29	9.32	5.49	7.4	14.07	9.97	12.02
10	Thessaloniki	5.97	5.13	5.55	4.44	2.44	3.44	10.41	7.58	8.99	13.46	11.24	12.35
11	Amish gold	6.44	4.99	5.71	4.17	2.01	3.09	10.61	6.99	8.8	14.28	11.43	12.86
12	Carbon	5.51	5.01	5.26	2.56	0.86	1.71	8.07	5.87	6.97	13.99	10.72	12.35
13	Jubilee	6.01	4.29	5.15	3.91	1.77	2.84	9.92	6.06	7.99	15.09	8.25	11.67
14	Prudens purple	5.14	4.52	4.83	2.43	1.81	2.12	7.56	6.33	6.95	11.82	10.31	11.07
15	Cherokee purple	5.29	4.74	5.02	2.41	1.97	2.19	7.7	6.71	7.21	12.33	10.51	11.42
16	Eva purple ball	6.5	4.45	5.48	1.76	1.26	1.51	8.24	5.71	6.72	15.47	8.77	12.12
17	Mortgage lifter	6.31	1.98	4.14	4.34	1.39	2.86	10.65	3.36	7.01	15.27	9.36	12.32
18	S. pimpinellifolium	6.3	3.69	4.99	5.63	2.36	4	11.93	6.05	8.99	16.65	13.42	15.04
19	Laketa	6.38	4.04	5.21	4.4	1.39	2.9	10.78	5.43	8.11	15.33	8.84	12.08
20	Flora-Dade	6.34	2.39	4.36	3.97	1.36	2.66	10.3	3.75	7.03	15.17	8.14	11.66
21	Globonnie	6.19	1.81	4	3.38	1.04	2.21	9.57	2.85	6.21	15.85	6.97	11.41
22	Hotset	5.83	2.38	4.1	4.9	1.54	3.22	10.72	3.92	7.32	15.69	9.29	12.49
23	Rehovot 13	5.59	2.54	4.06	4.03	1.55	2.79	9.61	4.08	6.85	14.08	9.74	11.91
24	Break O'Day	4.47	3.11	3.79	2.57	1.75	2.16	7.03	4.86	5.95	11.33	8.53	9.93
25	La Biznaga	5	2.35	3.68	2.36	1.46	1.91	7.35	3.81	5.58	13.24	9.14	11.19
26	Comala	5.58	1.68	3.63	4.62	0.98	2.8	10.2	2.66	6.43	14.16	6.46	10.31
27	Guaco	5.23	2.49	3.86	2.75	1.61	2.18	7.99	4.1	6.04	13.42	10.36	11.89
28	Xicotepec	4.61	2.9	3.75	2.82	1.74	2.28	7.42	4.63	6.03	10.72	10.39	10.55
29	Papantla de Olarte	5.58	3.35	4.47	2.67	1.76	2.22	8.25	5.11	6.68	13.85	11.1	12.47
30	Merida	5.47	3.05	4.26	3.51	2.3	2.9	8.98	5.35	7.16	11.54	9.58	10.56
31	Mountain Pride F1	5.72	4.51	5.12	3.93	2.31	3.12	9.64	6.82	8.23	14.46	9.16	11.81
	Mean	5.65	3.31	4.48	3.5	1.75	2.63	9.16	5.06	7.1	14.12	9.77	11.95
	CV%	5.79	10.99	7.73	4.66	9.07	6.13	4.3	8.52	5.81	8.67	8.38	8.72
	Mean Square (G)	1.2227**	3.3460**	2.537**	2.67402**	0.84752**	2.138**	6.0154**	5.1890**	5.787**	6.472**	8.5749**	5.788**
	Mean Square (FC)	-	-	254.454**	-	-	142.990**	-	-	772.262**	-	-	778.490**
	Mean Square (G × FC)	-	-	2.032**	-	-	1.383**	-	-	5.392**	-	-	5.417**
	Mean Square (Error)	0.1075	0.1328	0.12	0.02666	0.02518	0.026	0.1548	0.1862	0.172	1.5	0.6716	0.171
	LSD (0.05) G	0.54	0.6	0.4	0.27	0.26	0.18	0.64	0.7	0.47	1.99	1.33	1.19
	LSD (0.05) FC	-	-	0.1	-	-	0.05			0.12	-	-	0.3
	LSD (0.05) G x FC	-	-	0.56	-	-	0.26			0.67	-	-	1.69

### Sheet: Supp Table 6
Supplemental Table 6. H2O2 and MDA contents of genotypes.
		H2O2 (mmol kg-1)			MDA (mmol kg-1)
		Field Capacity (FC) %			Field Capacity (FC) %
Line #	Genotype	100	60	Mean	100	60	Mean
1	M82 indeterminate	7.01	12.25	9.63	3.2	5.77	4.49
2	slcle9	12.57	20.34	16.46	3.24	6.44	4.84
3	slclv3pro	15.26	23.3	19.28	2.98	4.16	3.57
4	sp5g	13.3	19.23	16.27	3.3	4.71	4.01
5	spro-4	24.76	31.33	28.05	3.34	4.47	3.91
6	spro-5	11.41	31.75	21.58	3.62	4.29	3.95
7	Brandywine pink	12.35	13.31	12.83	3.48	4.61	4.04
8	Amana orange	3.84	4.31	4.08	3.71	4.55	4.13
9	Sunray	3.36	4.33	3.84	2.35	4.95	3.65
10	Thessaloniki	20.74	25.26	23	3.8	4.48	4.14
11	Amish gold	8.3	13.48	10.89	1.57	4.71	3.14
12	Carbon	2.61	7.47	5.04	2.32	6.57	4.45
13	Jubilee	2.57	20.51	11.54	3.72	5.03	4.38
14	Prudens purple	2.19	12.28	7.23	3.5	4.64	4.07
15	Cherokee purple	1.16	3.26	2.21	2.81	4.51	3.66
16	Eva purple ball	1.92	2.71	2.32	3.11	4.35	3.73
17	Mortgage lifter	4.8	11.33	8.06	3.05	5.42	4.24
18	S. pimpinellifolium	3.33	4.76	4.05	2.87	4.95	3.91
19	Laketa	3.69	4.25	3.97	3.56	4.5	4.03
20	Flora-Dade	7.26	8.44	7.85	1.55	5.02	3.28
21	Globonnie	4.48	6.16	5.32	3.57	5.07	4.32
22	Hotset	6.05	13.95	10	4.07	4.67	4.37
23	Rehovot 13	11.79	21.49	16.64	1.59	4.26	2.92
24	Break O'Day	12.48	13.85	13.17	3.57	9.5	6.54
25	La Biznaga	2.02	7.27	4.64	3.78	5.23	4.5
26	Comala	0.97	7.29	4.13	2.75	4.23	3.49
27	Guaco	4.36	6.45	5.4	2.07	5.38	3.72
28	Xicotepec	3.35	13.39	8.37	1.6	4.47	3.04
29	Papantla de Olarte	2.67	9.1	5.88	2.06	5.04	3.55
30	Merida	15.69	19.55	17.62	1.73	5.96	3.85
31	Mountain Pride F1	1.78	5.33	3.56	2.84	4.85	3.85
	Mean	7.36	12.83	10.09	2.93	5.06	3.99
	CV%	5.83	4.21	4.83	6	3.8	4.61
	Mean Square (G)	112.695**	198.970**	278.32**	1.78727**	3.15358**	2.549**
	Mean Square (FC)	-	-	1392.50**	-	-	211.090**
	Mean Square (G × FC)	-	-	33.34**	-	-	2.392**
	Mean Square (Error)	0.185	0.292	0.24	0.0309	0.0371	0.034
	LSD (0.05) G	0.7	0.88	0.56	0.29	0.31	0.21
	LSD (0.05) FC	-	-	0.14	-	-	0.05
	LSD (0.05) G x FC	-	-	0.79	-	-	0.3

### Sheet: Supp Table 7
Supplemental Table 7. Enzymatic activity of SOD, CAT and POD.
		SOD (EU g-1 Leaf)			CAT (EU g-1 Leaf)			POD (EU g-1 Leaf)
		Field Capacity (FC) %			Field Capacity (FC) %			Field Capacity (FC) %
Line #	Genotype	100	60	Mean	100	60	Mean	100	60	Mean
1	M82 indeterminate	294.09	324.77	309.43	45.84	155.5	100.67	3666.08	6431.37	5048.73
2	slcle9	287.24	336.4	311.82	49.33	154.4	101.87	3973.86	5588.24	4781.05
3	slclv3pro	296.22	331.67	313.94	82.4	119.92	101.16	779.74	12673.2	6726.47
4	sp5g	297.29	329.07	313.18	101.46	134.43	117.95	325.66	5222.42	2774.04
5	spro-4	295.73	325.9	310.82	91.46	118.18	104.82	1330.59	13437.9	7384.25
6	spro-5	252.76	333.8	293.28	64.58	152.4	108.49	7477.12	14738.6	11107.8
7	Brandywine pink	246.67	329.47	288.07	88.58	156.76	122.67	408.3	1464.05	936.18
8	Amana orange	292.58	334.4	313.49	94.26	134.54	114.4	659.48	1202.61	931.05
9	Sunray	299.82	335.23	317.53	87.13	106.17	96.65	158.69	1797.39	978.04
10	Thessaloniki	299.42	340.37	319.89	58.57	92.13	75.35	788.24	2803.92	1796.08
11	Amish gold	307.51	331.67	319.59	81.38	120.26	100.82	1150.33	3405.23	2277.78
12	Carbon	302.49	336.27	319.38	117.5	153.23	135.37	1218.82	2058.82	1638.82
13	Jubilee	296.62	330.23	313.43	74.4	131.91	103.16	4516.34	5864.26	5190.3
14	Prudens purple	295.6	332.27	313.93	87.51	97.34	92.42	315.69	1958.82	1137.25
15	Cherokee purple	297.33	317.8	307.57	78.87	105.75	92.31	2418.3	4699.35	3558.82
16	Eva purple ball	308.18	339.2	323.69	78.61	140.46	109.54	1415.75	2352.94	1884.35
17	Mortgage lifter	295.69	320.57	308.13	93.8	103.68	98.74	5882.35	13529.4	9705.88
18	S. pimpinellifolium	307.38	326.7	317.04	64.01	70.74	67.38	4049.67	31477.1	17763.4
19	Laketa	309.38	333.53	321.46	38.21	87.92	63.06	5679.74	33424.8	19552.3
20	Flora-Dade	297.16	335.8	316.48	76.9	148.05	112.47	460.13	2764.71	1612.42
21	Globonnie	293.29	326.13	309.71	83.91	94.05	88.98	1873.2	5307.19	3590.2
22	Hotset	318.76	329.37	324.06	89.55	96.3	92.93	1664.05	5993.46	3828.76
23	Rehovot 13	280.71	331.4	306.06	81.22	137.69	109.46	1131.65	2418.3	1774.97
24	Break O'Day	295.02	334.13	314.58	89.77	130.49	110.13	2810.46	4352.94	3581.7
25	La Biznaga	309.6	334.4	322	112.55	134.97	123.76	479.08	2222.22	1350.65
26	Comala	309.42	332.87	321.14	92.54	109.17	100.86	1773.2	5738.95	3756.08
27	Guaco	277.69	319.1	298.39	95.76	153.52	124.64	802.61	3346.41	2074.51
28	Xicotepec	307.64	328.27	317.96	104.9	145.95	125.43	1944.44	11045.8	6495.1
29	Papantla de Olarte	311.11	322.67	316.89	70.42	133.1	101.76	343.14	2134.64	1238.89
30	Merida	295.64	323.03	309.34	34.69	133.06	83.88	1331.37	3810.46	2570.92
31	Mountain Pride F1	306	335.9	320.95	25.76	112.36	69.06	2281.05	3980.39	3130.72
	Mean	296.26	330.4	313.33	78.58	124.66	101.62	2035.78	7007.93	4521.86
	CV%	1.63	0.72	1.22	8.65	4.86	6.33	3.1	3.57	4.04
	Mean Square (G)	698.13**	100.045**	421.8**	1474.43**	1664.96**	1827.8**	10537636.8**	182672688**	124478723**
	Mean Square (FC)	-	-	54195.8**	-	-	98748.1**	-	-	1148095326**
	Mean Square (G × FC)	-	-	376.4**	-	-	1311.6**	-	-	68731602**
	Mean Square (Error)	23.58	5.671	14.6	46.22	36.68	41.5	3989.8	62628	33309
	LSD (0.05) G	7.93	3.88	4.37	11.1	9.88	7.37	103.09	408.46	208.56
	LSD (0.05) FC	-	-	1.11	-	-	1.87	-	-	52.97
	LSD (0.05) G x FC	-	-	6.18	-	-	10.41	-	-	295.1

### Sheet: Supp Table 8
Supplemental Table 8. Decrease (left) and increase (right) ratios of all parameters from Supplemental Tables 2-7.
		% Decrease												% Increase
Line #	Genotype	PH	SD	LA	PFW	RFW	PDW	RDW	LRWC	Chla	Chlb	Total Chl	Car	EC	H2O2	MDA	SOD	CAT	POD
1	M82 indeterminate	23.86	17.39	47.95	49.14	39.27	47.76	46.77	8.81	23.56	18.07	21.18	6.92	37.13	74.65	80.35	10.43	239.23	75.43
2	slcle9	22.4	12.32	39.29	39.84	19.33	41.9	31.31	19.3	23.58	16.82	21.16	47.82	57.6	61.73	98.77	17.11	212.98	40.62
3	slclv3pro	29.38	16.58	47.16	48.56	43.17	58.02	70.59	13.61	49.84	67.62	57.25	38	38.21	52.74	39.5	11.97	45.53	1525.31
4	sp5g	22.66	15.74	34.59	42.83	58.66	36.36	60.71	15.16	67.84	41.37	56.91	35.49	99.36	44.58	42.62	10.69	32.49	1503.65
5	spro-4	22.63	10.05	42.18	33.38	22.98	25.99	49.68	10.58	50.79	48.98	50.11	19.95	59.67	26.56	33.98	10.2	29.22	909.92
6	spro-5	35.73	20.67	51.94	41.62	55.34	56.42	80.26	10.56	47.7	44.31	46.57	21.35	285.43	178.31	18.45	32.06	135.98	97.12
7	Brandywine pink	23.46	18.66	37	35.92	56.03	48.06	69.11	1.87	62.75	55.88	60.11	49.04	255.13	7.79	32.46	33.57	76.97	258.57
8	Amana orange	21.48	11.5	28.28	20.59	46.58	60.18	65.29	12.03	40.01	24.89	34.53	23.14	32.15	12.26	22.59	14.29	42.74	82.36
9	Sunray	15.47	6.04	34.06	35.98	25.69	62.95	55.43	22.62	30.75	60.09	41.06	29.16	192.08	28.59	110.42	11.81	21.85	1032.62
10	Thessaloniki	21.98	17.43	30.29	27.79	37.46	52.36	52.56	11	13.99	44.98	27.23	16.44	175.07	21.76	17.82	13.67	57.3	255.72
11	Amish gold	15.91	16.8	48.16	54.02	30.12	63.9	52.94	15.89	22.58	51.93	34.12	19.94	144.72	62.42	199.73	7.86	47.78	196.02
12	Carbon	18.1	19.09	36.22	31.76	34.06	26.33	26.74	10.51	8.93	66.52	27.23	23.38	146.92	186.76	182.74	11.17	30.4	68.92
13	Jubilee	10	16.19	39.91	32.17	35.88	27.59	44.44	14.71	28.67	54.74	38.91	45.29	18.27	698.81	35.11	11.13	77.3	29.85
14	Prudens purple	17.33	19.77	41.91	32.61	33.93	37.18	49.22	15.92	12.06	25.53	16.37	12.82	44.31	460.12	32.51	12.4	11.23	520.5
15	Cherokee purple	14.4	17.97	39.02	33.59	36.27	38.96	49.64	14.34	10.39	18.02	12.78	14.78	209.71	181.46	60.41	6.88	34.08	94.32
16	Eva purple ball	4.69	20.95	32.52	32.06	62.5	51.08	50.36	5.53	31.18	27.59	30.42	44.5	88.98	41.09	39.88	10.07	78.68	66.2
17	Mortgage lifter	18.33	15.56	42.91	39.53	36.9	45.18	43.18	14.75	69.35	68.39	68.96	39.1	24.44	136.1	77.6	8.41	10.53	130
18	S. pimpinellifolium	8.47	9.32	11.12	7.46	26.92	56.15	50	8.21	40.93	58.83	49.52	19.97	145.78	42.76	72.16	6.29	10.52	677.28
19	Laketa	8.44	8.23	44.73	40.03	30.53	35.25	35.64	12.16	37.24	68.71	50.1	42.37	1.1	15.15	26.39	7.81	130.11	488.49
20	Flora-Dade	17.55	18.54	37.3	39.84	59.49	56.69	76.3	15.46	62.26	65.71	63.59	46.32	199.7	16.24	225.19	13	92.53	500.85
21	Globonnie	35.98	29.79	44.76	32.94	44.31	46.75	29.49	21.58	70.78	69.16	70.21	56.03	67.12	37.67	41.93	11.2	12.08	183.32
22	Hotset	28.88	25.76	56.88	56.77	11.76	50.4	6.73	16.4	59.15	68.49	63.42	40.76	104.48	130.8	14.68	3.33	7.54	260.17
23	Rehovot 13	29.24	19.15	49.63	41.52	28.7	45.99	52.59	2.96	54.6	61.63	57.54	30.78	102.35	82.2	168.04	18.06	69.53	113.7
24	Break O'Day	29.18	25.84	37.71	44.77	35.32	46.96	59.09	18.67	30.35	31.94	30.94	24.68	32.81	10.99	166.32	13.26	45.35	54.88
25	La Biznaga	16.41	16.24	42.76	40.81	33.11	43.54	20.59	4.51	52.92	38.23	48.22	30.95	135.22	260.53	53.95	8.01	19.93	363.85
26	Comala	14.96	21.66	46.93	41.55	48.98	38.84	23.15	11.28	69.91	78.89	73.98	54.38	32	648.82	38.11	7.58	17.97	223.65
27	Guaco	18.63	19.04	22.47	34.52	37.02	44.9	39.19	8.23	52.47	41.46	48.67	22.81	22.96	47.89	159.84	14.91	6.32	316.94
28	Xicotepec	22.08	16.04	24.48	41.73	29.59	43.05	55.61	19.97	37.14	38.37	37.62	3.04	47.86	299.77	178.69	6.7	39.13	468.07
29	Papantla de Olarte	40.51	33.38	11.16	21.11	64.76	36.38	9.63	10.72	39.93	34.16	38.05	19.86	35.36	241.09	144.83	3.71	88.99	522.1
30	Merida	26.79	18.44	31.48	36.14	51.16	53.55	28.44	4.41	44.26	34.54	40.46	17.03	95.52	24.56	244.26	9.26	283.52	186.21
31	Mountain Pride F1	17.44	13.25	20.72	10.49	25.14	32.35	32.65	7.2	21.02	41.25	29.25	36.62	20.33	200	70.61	9.77	336.27	74.5

### Sheet: Supp Table 9
Supplemental Table 9. Primers and sequences used in this study
Gene Name	SGN ID	Forward Primer (5’-3’)	Reverse Primer (5’-3’)
ADPRF	Solyc01g008000	ATCCCTCTTTGCCCAAGCTG	AGTCCAACCATGAGGATGCG
SlCLE9	Solyc06g074060	TGATCCTCTGCATCTTTCTCTTC	CATAGGTGCTTCTCTTAGTTCCC
SlLHCB1	Solyc03g005770	AGTGAAGGAGATCAAGAACGGCA	GTCAGCAATGTGGTCGGCAA
SlLHCB2	Solyc12g006140	GTGTCACCATGCGACGTACTG	GTCCAGCAGTGTCCCATCCA
SlLHCB3	Solyc07g063600	CTCTTGAGGTTATCCATGGGAGATG	AGTCCAGCCCACCTTCACTG
SlLHCB4	Solyc09g014520	GATCCATTGGGCCTTGCTGC	CAAGAACGCAACCATGGCGA
SlLHCB5	Solyc06g063370	TTGGTGCCAACTGTGGTCCT	AACCTCTGCGACGACAGCAA
SlLHCB6	Solyc01g105050	TGAGGCTGGACAAGGGAAGAC	ACACTCAACGGCTCTTTCACA
SlICDH	Solyc11g011930	GGAGAGTTCATCGATGCTGA	TCTGACACCTTAATCCCAAACA
SlPEPC	Solyc07g062530	ATGAAAGGTATTGCTGCTGGA	TCGAGAAGCTACTAAACAAAGAGG
SlpsbA	NC_007898.3	ATATCGTAGCCGCTCATGGTTATT	CAGATACCTACTACAGGCCAAGCA
SlaccD	NC_007898.3	AAGGTTCACAAGCAGCTGAATACT	CGTGGAGCTTAAATAACTCACTCAG
SlNCED1	Solyc07g056570	CGCTGAACCATGGCCAAAAGT	TCCCCACCATATTTGTTGTCACC
SlNCED2	Solyc08g016720	GCCACGACGAGAAGACATGG	CTCTTGAAGGTAGCTTGACAGTAGC
SlWIRK57	Solyc05g012500	CTATCATCCATCCGGTGTTCAA	TGGTTGACTTGTTTCTGGCAAT
SlJUB1	Solyc05g021090	TATAGAGGAAGTGCTGGCAAAGGC	CCTACATAGGGTCCAAACTTCAGC
SlDREB1	Solyc06g050520	CCGTTGCTTCTGGTTTCGGC	ATCGCGGTCCCTTCGTCTTT
SlDREB2	Solyc05g052410	TGCATTCTGCTGCCTACGATGC	TCGGCATTGTCCAACTGGTATGC
SlDELLA	Solyc11g011260	TCAAATGCGTTCAAACAAGC	CCACCCCAACATAAGACACC
SlRD29A	Solyc03g025810	AACAATGAGGAGGCAGGAGTTAGC	GCTTCCGGAACATCGTTCACAC
